# Novel inhibitors against COVID-19 main protease suppressed viral infection

**DOI:** 10.1101/2022.11.05.515305

**Authors:** Vijayan Ramachandran, Yanyun Liu, Qianying He, Andrew Tang, Patrick Ronaldson, Dominik Schenten, Rui Chang

## Abstract

Severe acute respiratory syndrome coronavirus 2 (SARS-CoV-2), the etiologic agent of COVID-19, can cause severe disease with high mortality rates, especially among older and vulnerable populations. Despite the recent success of vaccines and approval of first-generation anti-viral inhibitor against SARS-CoV-2, an expanded arsenal of anti-viral compounds that limit viral replication and ameliorate disease severity is still urgently needed in light of the continued emergence of viral variants of concern (VOC). The main protease (Mpro) of SARS-CoV-2 is the major non-structural protein required for the processing of viral polypeptides encoded by the open reading frame 1 (ORF1) and ultimately replication. Structural conservation of Mpro among SARS-CoV-2 variants make this protein an attractive target for the anti-viral inhibition by small molecules. Here, we developed a structure-based *in*-*silico* screening of approximately 11 million compounds in ZINC15 database inhibiting Mpro, which prioritized 9 lead compounds for the subsequent *in vitro* validation in SARS-CoV-2 replication assays using both Vero and Calu-3 cells. We validated three of these compounds significantly inhibited SARS-CoV-2 replication in the micromolar range. In summary, our study identified novel small-molecules significantly suppressed infection and replication of SARS-CoV-2 in human cells.
