## Supplementary material for "Novel inhibitors against COVID-19 main protease suppressed viral infection": Table S1

### Sheet: S-protein
COVID19	Spike Substitution	SubstitutionNumb	Deletion	DeletionNumb	Insertion	InsertionNumb
B.1.1.7(Alpha)	N501Y,A570D,D614G,P681H,T716I,S982A,D1118H	7	69del,70del,144del	3	NA	0
B.1.351(Beta)	L18F,D80A,D215G,K417N,E484K,N501Y,D614G,A701V	8	242del,243del,241del	3	NA	0
B.1.427(Epsilon)	S13I, Y145H, W152C, L452R,D614G	5	NA	0	NA	0
B.1.429(Epsilon)	S13I, W152C, L452R,D614G	4	NA	0	NA	0
B.1.525(Eta)	Q52R, A67V,E484K,D614G,Q677H,F888L	6	69del,70del,145del,	3	NA	0
B.1.526(Iota)	L5F,T95I,D253G,E484K,D614G,A701V	6	NA	0	NA	0
B.1.526.1	F156S, L452R,D614G, D950H,	4	145del	1	NA	0
B.1.617.1(Kappa)	E154K,L452R,E484Q,D614G,P681R,Q1071H, H1101D	7	NA	0	NA	0
B.1.617.2(Delta)	T19R, R158G, L452R,T478K,D614G,P681R,D950N,	7	156del,157del	2	NA	0
P.1(Gamma)	L18F,T20N,P26S,D138Y,R190S,K417T, E484K, N501Y, D614G, H655Y,T1027I,V1176F,	12	NA	0	NA	0
P.2(Zeta)	E484K,D614G,V1176F	3	NA	0	NA	0
B.1.1.529(Omicron)	A67V,T95I,G142D, N211L, L212V, V215P, R216E, G339D,S371L,S373P,S375F,K417N,N440K,G446S,S477N,T478K,E484A,Q493R,G496S,Q498R,N501Y,Y505H,T547K,D614G,H655Y,N679K,P681H,N764K,D796Y,N856K,Q954H,N969K,L981F	33	69del,70del,143del,144del, 145del,	5	ins213R, ins214E	2

### Sheet: Mpro
COVID19	MPro Substitution	SubstitutionNumb	Deletion	DeletionNumb	Insertion	InsertionNumb
B.1.351(Beta)	K90R	1	NA	0	NA	0
P.2(Zeta)	L205V	1	NA	0	NA	0
B.1.1.529(Omicron)	P132H	1	NA	0	NA	0
