## Supplementary material for "Novel inhibitors against COVID-19 main protease suppressed viral infection": Table S2

### Sheet: Sheet1
ID	Glide score in kcal/mol	Vina score in kcal/mol	MOE score in kcal/mol	Molecule Weight	cLogS	Druglikeness	LE	Mutagenic	Tumorigenic	Irritant	Natural compound	LogP	Total Polar Surface Area (TPSA)
PATH1	-10.52	-7.77	-13.04	753.387	-1.296	-38.717	0.17143	none	none	none	No	-2.563	395
PATH2	-11	-6.8	-12.58	784.933	-4.541	2.873	0.14956	none	none	none	No	-0.294	317
PATH3	-10.67	-6.67	-13.48	411.477	-1.785	-0.47956	0.30208	none	none	none	No	-1.174	194
PATH4	-10.32	-8.53	-13.27	675.76	-3.5	6.527	0.17275	none	none	none	No	-0.626	239
PATH5	-9.9	-7.3	-11.7	401.437	-4.074	-11.33	0.30259	none	none	none	No	2.045	110
PATH6	-11.79	-8.73	-16.72	533.535	-4.817	-1.7465	0.22066	none	none	none	No	2.472	154
PATH7	-8.99	-7.77	-12.4	398.39	-4.177	3.7173	0.30275	none	none	none	Yes	2.389	118
PATH8	-9	-9.97	-13.2	486.455	-4.974	0.16848	0.24057	none	none	none	Yes	3.479	138
PATH9	-9.12	-8.7	-16	407.381	-5.347	2.7625	0.29221	none	none	none	Yes	3.694	147
